# Pharmacologic profiling reveals lapatinib as a novel antiviral against SARS-CoV-2 in vitro

**DOI:** 10.1101/2020.11.25.398859

**Authors:** M. H. Raymonda, J. H. Ciesla, M. Monaghan, J. Leach, G. Asantewaa, L.A. Smorodintsev-Schiller, M. M. Lutz, X. L. Schafer, T. Takimoto, S. Dewhurst, J. Munger, I. S. Harris

## Abstract

The emergence of SARS-CoV-2 virus has resulted in a worldwide pandemic, but an effective antiviral therapy has yet to be discovered. To improve treatment options, we conducted a high-throughput drug repurposing screen to uncover compounds that block the viral activity of SARS-CoV-2. A minimally pathogenic human betacoronavirus (OC43) was used to infect physiologically-relevant human pulmonary fibroblasts (MRC5) to facilitate rapid antiviral discovery in a preclinical model. Comprehensive profiling was conducted on more than 600 compounds, with each compound arrayed at 10 dose points (ranging from 20 μM to 1 nM). Our screening revealed several FDA-approved agents that act as novel antivirals that block both OC43 and SARS-CoV-2 viral replication, including lapatinib, doramapimod, and 17-AAG. Importantly, lapatinib inhibited SARS-CoV-2 replication by over 50,000-fold without any toxicity and at doses readily achievable in human tissues. Further, both lapatinib and doramapimod could be combined with remdesivir to dramatically improve antiviral activity in cells. These findings reveal novel treatment options for people infected with SARS-CoV-2 that can be readily implemented during the pandemic.
