## Supplementary Table S1 for "Pharmacologic profiling reveals lapatinib as a novel antiviral against SARS-CoV-2 in vitro"

### Sheet: Table S1
Compound	Pathway	Target	Max %Inhibition of Viral Killing
Rottlerin	Mitochondria	Uncoupler	95.8037
AGI 6780	Mutant IDH	IDH2-R140Q	88.0875
BIRB 796	MAPK	p38MAPK	77.8663
Deltarasin	Others	PDE	68.6673
GPP 78	NAD Metabolism	NAMPT	68.4987
Lapatinib	ProteinTyrosineKinase	EGFR	63.9999
TOFA	Lipid	ACC1/2	63.2545
Ethidium Bromide	Mitochondria	mtDNA	63.1911
17AAG	Autophagy/ER stress	HSP90	59.2051
6 Thioguanine	Nucleotide Metabolism	Purine	56.8605
CHR 2797	Amino Acid	Aminopeptidase	54.6117
AG 221	Mutant IDH	IDH2-R140Q	54.4724
FK 866	NAD Metabolism	NAMPT	53.8656
GSK1904529A	ProteinTyrosineKinase	IGF1R	53.5449
Orlistat	Lipid	Lipases	51.3824
ML 309	Mutant IDH	IDH1-R132H	49.6452
Mefloquine	Autophagy/ER stress	Lysosomes	48.0892
Gemcitabine	Nucleotide Metabolism	Cytidine	47.8334
AEM1	Redox homeostasis	Unknown	47.0767
PD173955	ProteinTyrosineKinase	BcrAbl	46.9766
Tie2 kinase inhibitor	ProteinTyrosineKinase	Tie2	46.3826
TEPP 46	Glycolysis	PKM2	42.9454
Pyrvinium pamoate	Hormone	AR	42.5365
Enzastaurin	TGFbetaSmad	PKC	39.1014
Telintra	Redox homeostasis	GSTp1	36.2865
Toremifene Citrate	EndocrinHormone	EstroprogestRecept	35.1978
WAY362450	Others	FXR	34.5359
Dorsomorphin	AMPK	AMPK	34.0317
Mycophenolic Acid	Nucleotide Metabolism	IMP	32.7741
LCS 1	Redox homeostasis	SOD1	32.5076
CH5138303	Proteotoxic	HSP90	32.4143
Digitoxin	Hypoxia	HIF1A	32.3797
VER50589	Proteotoxic	HSP90	32.1767
Hydroxyurea	Nucleotide Metabolism	RNR	31.687
SKI II	Lipid	SphK	31.687
ML 171	Redox homeostasis	NOX1	31.3353
PF3845	Metabolism	FAAH	30.5304
CD 437	Hormone	RAR	30.067
GW3965 HCl	Others	LiverXReceptor	29.9632
Dipyridamole	Hormone	PDE	29.0012
GSK2656157	Autophagy/ER stress	PERK	28.6815
Elesclomol	Redox homeostasis	Unknown	28.5962
Rosuvastatin	Lipid	HMGCR	28.106
HSP990	Proteotoxic	HSP90	27.8318
Castanospermine	Glucose Metabolism	Glucosidase	27.7223
Lapatinib Ditosylate	ProteinTyrosineKinase	EGFR	27.2887
Dexamethasone acetate	Immunology	GlucocorticoidRecept	27.068
Lapachol	Nucleotide Metabolism	DHODH	27.0295
PF543	Others	S1PReceptor	26.9662
STF62247	Others	VHL	26.8983
STF 31	NAD Metabolism	NAMPT	26.8689
Estrone	EndocrinHormone	EstroprogestRecept	26.6267
Fluoxetine	Metabolite transport	Serotonin	26.518
TMS	Detoxification	CYP1A1	26.0676
Pyrimethamine	Nucleotide Metabolism	DHFR	26.0064
Triamcinolone Acetonide	EndocrinHormone	GlucocorticoidRecept	25.7951
TMP269	Epigenetics	HDAC	25.7102
Metformin	Mitochondria	Complex I	25.676
5 Fluorouracil	Nucleotide Metabolism	TYMS	24.8554
Sulindac	Hormone	COX2	24.4291
Mifepristone	EndocrinHormone	EstroprogestRecept	23.9281
SC 26196	Lipid	Œî6 desaturase	23.6191
Sodium Azide	Mitochondria	Complex IV	23.5978
GSK 2194069	Lipid	FAS	23.5978
Sulfasalazine	Metabolite transport	XCT	23.5338
Cerulenin	Lipid	FAS	23.2994
Meclizine	Hormone	Histamine	23.2887
17AAG	Proteotoxic	HSP90	23.1983
EGCG	Glutaminolysis	GDH	22.9157
Fingolimod	Hormone	S1PR1	22.8411
Terbinafine HCl	Lipid	SQLE	22.6791
Aspirin	Hormone	COX1/2	22.564
Saracatinib	ProteinTyrosineKinase	BcrAbl	22.4855
DL-Œ±-difluoromethylornithine (hydrochloride hydrate)	Glutamine	ODC	22.4574
Miglustat	Glucose Metabolism	Glucosidase	22.4467
Celecoxib	Hormone	COX2	21.754
Methylmalonate	Mitochondria	TCA cycle	21.6048
Sulforaphane	Redox homeostasis	Unknown	21.5941
Finasteride	Hormone	DHT	21.4449
Eeyarestatin I	Autophagy/ER stress	p97 ATPase	21.4246
Sotrastaurin	TGFbetaSmad	PKC	21.3993
Betulinic acid	Mitochondria	Unknown	21.349
CHC	Metabolite transport	MCT1	21.1891
Febuxostat	Nucleotide Metabolism	Purine	21.1145
Flutamide	EndocrinHormone	AndrogenReceptor	21.1107
Ro 48 8071	Lipid	OSC	21.0932
Rosiglitazone	Lipid	PPAR	21.0932
Resveratrol	Mitochondria	SIRT1	20.8161
Artesunate	Redox homeostasis	GST	20.7628
Torcetrapib	Lipid	CETP	20.749
Tolcapone	Hormone	COMT	20.7169
Pravastatin	Lipid	HMGCR	20.6456
Auranofin	Redox homeostasis	TXNRD	20.5923
Venlafaxine	Metabolite transport	Serotonin	20.5775
PHA665752	ProteinTyrosineKinase	cMet	20.3979
Dorzolamide	Hypoxia	CAII	20.2193
C 75	Lipid	FAS	20.1873
Pyrazofurin	Nucleotide Metabolism	Uridine	20.1553
PUH71	Proteotoxic	HSP90	20.1094
TC G 1005	Glucose Metabolism	Mannosidase	20.0413
Empagliflozin	Glucose Metabolism	SGLT2	19.9528
Menadione	Redox homeostasis	Unknown	19.5585
JZL184	Lipid	MAGL	19.5052
Metyrapone	Hormone	Cortisol	19.3453
JNKIN8	MAPK	JNK	19.3117
Fomepizole	Detoxification	ADH1	18.983
Nomifensine	Hormone	NET/DAT	18.9404
SB 204990	Lipid	ACLY	18.8658
Dimethyl fumarate	Redox homeostasis	GSH	18.6846
Rosiglitazone	Metabolism	PPAR	18.6158
Ipragliflozin	Glucose Metabolism	SGLT1	18.6152
Methotrexate	Nucleotide Metabolism	DHFR	18.4927
Lonidamine	Glycolysis	HK	18.4007
Teriflunomide	Nucleotide Metabolism	DHODH	18.3364
Oleylethanolamide	Lipid	PPARa	18.2156
YM201636	PI3KAktmTOR	PI3K	18.2014
Nitisinone	Amino Acid	HPPD	18.1837
Ketoconazole	Detooxification	CYP3A4	18.1304
Clofarabine	DNADamage	DNARNASynthesis	18.0656
ML 240	Autophagy/ER stress	p97/VCP	18.0361
MKC3946	Autophagy/ER stress	IRE1	17.9289
NPP	Redox homeostasis	Unknown	17.8746
beta Lapachone	Redox homeostasis	NQO1	17.8533
Diclofenac	Metabolite transport	MCT	17.7359
[6]-Gingerol	Other	Unknown	17.7252
CCCP	Mitochondria	Uncoupler	17.6073
Ranolazine	Metabolite transport	Sodium channel	17.3524
PF 4981517	Detooxification	CYP3A4	17.2778
Raltitrexed	Nucleotide Metabolism	TYMS	17.2564
Phenformin	Mitochondria	Complex I	17.1925
AG-120	Mutant IDH	IDH1-R132H	17.1354
Swainsonine	Glucose Metabolism	Mannosidase	16.8245
Disulfiram	Lipid	ALDH	16.6596
Streptozocin	Redox homeostasis	Unknown	16.6596
PF 05175157	Lipid	ACC1/2	16.5457
NVPBSK805 2HCl	JAKSTAT	JAK	16.5112
Hispidulin	Hormone	GABA receptor	16.4997
GGsTop	Redox homeostasis	GGT	16.4921
Diphenyleneiodonium chloride	Redox homeostasis	NOS	16.4891
Isotretinoin	Hormone	RAR	16.4784
ATN-224	Redox homeostasis	SOD1	16.3848
CGP 37157	Metabolite transport	Sodium channel	16.2972
3 Nitropropionic acid	Mitochondria	Complex II	16.1694
Mercaptopurine	Nucleotide Metabolism	Purine	16.0739
Masitinib	ProteinTyrosineKinase	PDGFR	16.036
Tretinoin	Hormone	RAR	16.0202
Miglitol	Glucose Metabolism	Glucosidase	15.9562
CCF642¬†	Autophagy/ER stress	PDI	15.8916
Xanthohumol	Autophagy/ER stress	p97 ATPase	15.8701
Canagliflozin	Metabolite transport	SGLT1	15.839
U 104	Hypoxia	CAIX	15.7951
Kifunensine	Glucose Metabolism	Mannosidase	15.7857
A922500	Lipid	DGAT1	15.7644
Allopurinol	Nucleotide Metabolism	Purine	15.7537
Fenretinide	Hormone	RAR	15.6898
Dimesna	Redox homeostasis	GGT	15.6578
GSK2334470	PI3KAktmTOR	PDK1	15.6456
L Canaline	Amino Acid	OAT	15.6365
PluriSln 1	Lipid	SCD1	15.5725
Aminooxyacetate	Amino Acid	Transaminases	15.5619
PF 429242	Lipid	SREBP	15.5055
Erastin	Redox homeostasis	Unknown	15.4873
Bumetanide	Metabolite transport	SLC12A1	15.3983
ML 240	Autophagy/ER stress	p97 ATPase	15.3274
Fludarabine	Nucleotide Metabolism	Purine	15.2421
BMS599626	ProteinTyrosineKinase	EGFR	15.0855
Fedratinib	Metabolite transport	THTR2	15.0716
968	Glutaminolysis	GLS	15.0708
AZD3965	Metabolite transport	MCT1	15.0659
Physcion	PPP	PGD	15.0552
PX 12	Redox homeostasis	TXN	14.965
Triclosan	Lipid	FAS	14.8515
2-AAPA hydrate	Redox homeostasis	GSH	14.8407
SB 203580	MAPK	p38MAPK	14.797
Spautin 1	Autophagy/ER stress	DUB	14.7092
Voglibose	Glucose Metabolism	Glucosidase	14.6986
DCA	Mitochondria	PDK	14.6773
ML-162	Redox homeostasis	GPX4	14.5834
Zalcitabine	Nucleotide Metabolism	Cytidine	14.5494
Gossypol	Glycolysis	LDH	14.4527
GSK2606414	Proteotoxic	PERK	14.3218
Lesinurad	Metabolite transport	URAT1	14.2617
WWL 113	Lipid	CES	14.2402
Aurothioglucose	Redox homeostasis	GSH	14.2402
Dapagliflozin	Metabolite transport	SGLT1/2	14.219
Ebselen	Redox homeostasis	Unknown	14.2188
2 4 Dinitrophenol	Mitochondria	Uncoupler	14.1862
NCT-503	Serine	PHGDH	14.0151
PCI32765	ProteinTyrosineKinase	BTK	13.8126
PK 11195	Mitochondria	PBR	13.7927
Thapsigargin	Autophagy/ER stress	SERCA	13.6183
PABA NO	Redox homeostasis	NO	13.6107
Mycophenolic	Immunology	DNARNASynthesis	13.6019
Chloramphenicol	Mitochondria	Protein synthesis	13.5681
VAS2870	Redox homeostasis	NOX	13.5111
SF1670	Others	PTEN	13.4901
Zileuton	Lipid	ALOX5	13.4575
GW4064	Others	FXR	13.4392
Parthenolide	Redox homeostasis	Unknown	13.2537
ONC-201	Mitochondria	Mitochondria	13.1787
Cyclopentenyl cytosine	Nucleotide Metabolism	Cytidine	13.036
BMS-303141¬†	Lipid	ACLY	12.8784
Valproic acid	Lipid	Inositol	12.8463
Ranolazine	Others	CalciumChannel	12.7603
WIKI4	Wnt	Wntbetacatenin	12.7094
Chlorogenic acid	Metabolite transport	Unknown	12.663
Lometrexol	Nucleotide Metabolism	GART	12.5997
BMS 309403	Lipid	FABP4	12.5564
ESI09	Others	EPAC	12.4888
Dalcetrapib	Metabolism	CETP	12.4548
Cladribine	Nucleotide Metabolism	Purine	12.3965
Tofacitinib	JAKSTAT	JAK	12.319
17DMAG HCl	Proteotoxic	HSP90	12.1932
Linezolid	Mitochondria	Protein synthesis	12.1194
Lonidamine	Metabolism	HK	12.0475
ND-630	Lipid	ACC1/2	11.9992
Tofogliflozin hydrate	Glucose Metabolism	SGLT1	11.9563
Oligomycin A	Mitochondria	ATP synthase	11.9276
INK 128	PI3KAktmTOR	mTOR	11.8947
Furosemide	Metabolite transport	SLC12A1	11.8276
Deferiprone	Mitochondria	Iron	11.7311
Geldanamycin	Proteotoxic	HSP90	11.725
1 Deoxynojirimycin	Glucose Metabolism	Glucosidase	11.7144
N N Dimethylsphingosine	Lipid	SphK	11.7144
Crenolanib	ProteinTyrosineKinase	PDGFR	11.6571
Ezatiostat	Redox homeostasis	GSTp1	11.656
CHIR99021	PI3KAktmTOR	GSK3	11.6501
SGX523	ProteinTyrosineKinase	cMet	11.5992
Cabozantinib malate	ProteinTyrosineKinase	VEGFR	11.5723
ML-210	Redox homeostasis	GPX4	11.463
Toyocamycin	Lipid	IRE1	11.3772
CBR 5884	Serine	PHGDH	11.2057
Jasmonate	Glycolysis	HK	11.1488
PR-619	Autophagy/ER stress	DUB	11.1306
AEE788	ProteinTyrosineKinase	VEGFR	11.0801
Tunicamycin	Autophagy/ER stress	Glycosylation	11.0663
Itraconazole	Others	CYP17	10.9952
Acivicin	Redox homeostasis	GGT	10.861
DCC2036	ProteinTyrosineKinase	BcrAbl	10.8015
CJ 13610	Lipid	ALOX5	10.7872
Betapar	EndocrinHormone	GlucocorticoidRecept	10.7067
SB 216763	PI3KAktmTOR	GSK3	10.5469
XL765	PI3KAktmTOR	mTOR	10.4181
NCGC00188636	Glycolysis	PK	10.3929
Avasimibe	Lipid	ACAT	10.3494
AP-III-a4	Glycolysis	Enolase	10.3371
LY2157299	TGFbetaSmad	TGFbetaSmad	10.1905
Regorafenib	ProteinTyrosineKinase	cRET	10.1565
Adaptaquin	Redox homeostasis	ATF4/HIF	10.0369
PI1840	Proteotoxic	Proteasome	9.9189
GSK650394	PI3KAktmTOR	SGK	9.84108
Anastrozole	Detoxification	CYP19A1	9.82802
TAK 700	Detooxification	CYP17A1	9.79524
SU11274	ProteinTyrosineKinase	cMet	9.75622
Anagrelide HCl	Metabolism	PDE	9.75622
Rotenone	Mitochondria	Complex I	9.6575
Pioglitazone	Metabolism	PPAR	9.63741
INCB024360	Metabolism	IDO	9.56952
Artemisinin	Redox homeostasis	Unknown	9.56158
Butenafine	Lipid	SQLE	9.54026
Curcumin	Redox homeostasis	Unknown	9.37207
AR C155858	Metabolite transport	MCT1	9.35908
Sunitinib Malate	ProteinTyrosineKinase	VEGFR	9.24705
Cetilistat	Lipid	Lipases	9.21123
Imatinib	ProteinTyrosineKinase	PDGFR	9.14521
Apigenin	Detooxification	CYP2C9	9.12461
GSK923295	Cytoskeleton	Kinesin	9.01936
Amifostine	Redox homeostasis	Unknown	9.00657
SGI1776 free base	JAKSTAT	Pim	8.92457
Pentostatin	Nucleotide Metabolism	Purine	8.8262
CX4945	Others	CaseinKinase	8.7209
Olaparib	Mitochondria	PARP	8.63436
Mizoribine	Nucleotide Metabolism	IMP	8.53844
DASA-58	Glycolysis	PKM2	8.40701
LDE225	Wnt	Smoothened	8.31357
Plumbagin	Redox homeostasis	Unknown	8.26134
BPTES	Glutaminolysis	GLS	8.15395
Leflunomide	Nucleotide Metabolism	DHODH	8.12198
PF 04620110	Lipid	DGAT1	8.05884
1S,3R-RSL3	Redox homeostasis	GPX4	7.89231
NU7441	DNADamage	DNAPK	7.87229
Belinostat	Epigenetics	HDAC	7.76341
FCCP	Mitochondria	Uncoupler	7.65385
Mitoxantrone HCl	Metabolism	DNARNASynthesis	7.49185
Formestane	EndocrinHormone	Aromatase	7.46495
TAPI1	Others	TACE	7.46495
AGI 5198	Mutant IDH	IDH1-R132H	7.42923
6 Azauridine	Nucleotide Metabolism	Uridine	7.23739
Bexarotene	Others	RetinoidReceptor	7.22029
Bromopyruvic acid	Glycolysis	HK	7.20542
AUY922	Proteotoxic	HSP90	7.09156
SH454	JAKSTAT	STAT	7.00669
Actinonin	Mitochondria	Peptide deformylase	6.9816
Hydrocortisone	EndocrinHormone	GlucocorticoidRecept	6.79598
Cyclophosphamide monohydrate	DNADamage	DNARNASynthesis	6.74507
Fingolimod	Others	S1PReceptor	6.74507
AR42	Epigenetics	HDAC	6.60929
Bosutinib	ProteinTyrosineKinase	Src	6.56541
AICAR	AMPK	AMP	6.4274
AEBSF	Redox homeostasis	NOX2	6.34295
Alrestatin	Detoxification	AKR1B1	6.33148
Azaserine	Redox homeostasis	GGT	6.21425
Chrysophanic acid	ProteinTyrosineKinase	EGFR	6.07322
MI2	Others	MALT1	6.0492
CPI-613	Mitochondria	PDH	6.04798
6 Aminonicotinamide	Glycolysis	G6PD	5.96993
Dexamethasone	Immunology	GlucocorticoidRecept	5.96434
Maraviroc	Others	CCR	5.94737
Tandutinib	ProteinTyrosineKinase	FLT3	5.8625
BIIB021	Proteotoxic	HSP90	5.79462
CB-5083	Autophagy/ER stress	p97 ATPase	5.73702
Mitotane	Detooxification	CYP11B1	5.73546
Oxaliplatin	DNADamage	DNARNASynthesis	5.69278
Estradiol	EndocrinHormone	EstroprogestRecept	5.65884
Antimycin A	Mitochondria	Complex III	5.62889
CNX2006	ProteinTyrosineKinase	EGFR	5.62489
TPCA1	Others	I BIKK	5.60792
IWP2	Wnt	Wntbetacatenin	5.59799
Piperlongumine	Redox homeostasis	GSTp1	5.46902
Shogaol	Unknown	Unknown	5.41533
PEITC	Redox homeostasis	Unknown	5.14848
6 Mercaptopurine	Nucleotide Metabolism	Purine	5.13782
2 DG	Glycolysis	HK	5.02059
A769662	Metabolism	AMPK	4.98698
MK0752	Others	Gammasecretase	4.97994
KRas G12C inhibitor 9	Others	Rho	4.97001
AZD1480	JAKSTAT	JAK	4.91205
Chaetocin	Redox homeostasis	TXNRD	4.87919
(R) (+) Etomoxir sodium salt	Lipid	CPT1	4.87138
OSI420	ProteinTyrosineKinase	EGFR	4.84416
Sorafenib	MAPK	Raf	4.82719
4mu8C	Lipid	IRE1	4.80743
Simvastatin	Metabolism	HMGCoAReductase	4.80029
SB3CT	Others	MMP	4.76634
Azathioprine	Immunology	Rho	4.74233
HJC0350	Others	EPAC	4.69845
Nutlin3a	Ubiquitin	Mdm2	4.62352
Lomustine	DNADamage	DNARNASynthesis	4.60655
BMS 794833	ProteinTyrosineKinase	VEGFR	4.52169
Fatostatin A	Lipid	SREBP	4.30733
3PO	Glycolysis	PFKFB3	4.29668
PAC1	Apoptosis	Caspase	4.2671
Megestrol Acetate	EndocrinHormone	EstroprogestRecept	4.18224
Tubacin	Epigenetics	HDAC	4.16527
Sirtinol	Epigenetics	Sirtuin	4.13132
Mercaptopurine	DNADamage	DNARNASynthesis	3.9616
SB590885	MAPK	Raf	3.88378
AMG 900	CellCycle	AuroraKinase	3.86681
INH6	Cytoskeleton	MicrotubuleAssociated	3.84279
PFK15	Metabolism	PFKFB	3.84279
Tamoxifen Citrate	EndocrinHormone	EstroprogestRecept	3.80885
ML323	Ubiquitin	DUB	3.69004
Dicoumarol	Redox homeostasis	NQO1	3.57114
VS5584	PI3KAktmTOR	PI3K	3.55426
Phloretin	Metabolism	Unknown	3.53729
MDV3100	EndocrinHormone	AndrogenReceptor	3.48638
CEP33779	JAKSTAT	JAK	3.45243
Dapagliflozin	Metabolism	SGLT	3.40151
WP1130	Ubiquitin	DUB	3.38454
GF109203X	TGFbetaSmad	PKC	3.38454
Pioglitazone	Metabolite transport	Insulin	3.3793
KU60019	DNADamage	ATMATR	3.33362
Disulfiram	Others	ALDH	3.21482
OSI930	ProteinTyrosineKinase	cKit	3.21482
6H05	Others	Rho	3.18792
CPI203	Epigenetics	BRD4	3.12996
Vinblastine	Cytoskeleton	MicrotubuleAssociated	3.11298
PTC209 HBr	Others	BMI1	2.9772
Amuvatinib	ProteinTyrosineKinase	FLT3	2.96023
BAY 117082	Others	I BIKK	2.96023
AZD9291	ProteinTyrosineKinase	EGFR	2.92629
GSK2126458	PI3KAktmTOR	mTOR	2.92629
Cyclosporin A	Immunology	Unknown	2.79051
AZ628	MAPK	Raf	2.73959
Afatinib	ProteinTyrosineKinase	HER2	2.63776
AZD1208	JAKSTAT	Pim	2.63776
Teniposide	DNADamage	Topoisomerase	2.59388
3Methyladenine	PI3KAktmTOR	PI3K	2.56987
BMS 777607	ProteinTyrosineKinase	cMet	2.48501
CW069	Cytoskeleton	MicrotubuleAssociated	2.43409
Nocodazole	Cytoskeleton	MicrotubuleAssociated	2.43409
Chloroambucil	DNADamage	DNARNASynthesis	2.21345
Fulvestrant	EndocrinHormone	EstroprogestRecept	2.1795
AZ 3146	Cytoskeleton	Kinesin	2.12859
2 Methoxyestradiol	Redox homeostasis	Unknown	2.11104
ARQ 621	Cytoskeleton	Kinesin	2.09464
PH797804	MAPK	p38MAPK	1.89097
BRD56491	Redox homeostasis	Unknown	1.83394
PF 573228	ProteinTyrosineKinase	FAK	1.82308
Y27632 2HCl	Cytoskeleton	ROCK	1.72125
Brequinar	Nucleotide Metabolism	DHODH	1.70604
Ifosfamide	DNADamage	DNARNASynthesis	1.65336
Quercetin	Epigenetics	Unknown	1.65336
Phosphoramidon Disodium Salt	Others	MME	1.58547
Medroxyprogesterone acetate	EndocrinHormone	EstroprogestRecept	1.5685
Triptolide	Proteotoxic	HSP70	1.51758
EX 527	Epigenetics	Sirtuin	1.50061
DAPT	Others	Gammasecretase	1.46666
YO01027	Others	Gammasecretase	1.46666
Quizartinib	ProteinTyrosineKinase	FLT3	1.44969
Imatinib Mesylate	ProteinTyrosineKinase	cKit	1.36483
CH5132799	PI3KAktmTOR	PI3K	1.34786
Evista	EndocrinHormone	EstroprogestRecept	1.263
RG108	Epigenetics	DNMT	1.24602
Obatoclax mesylate	Apoptosis	Bcl2	1.19511
Mesna	Others	Urotoxic	1.19511
CB-839	Glutaminolysis	GLS	1.11532
Adrucil	DNADamage	DNARNASynthesis	1.0763
Pomalidomide	Others	TNFalpha	1.0763
TAK733	MAPK	MEK	1.05933
Altretamine	DNADamage	DNARNASynthesis	1.04236
Torin 2	PI3KAktmTOR	mTOR	0.974467
ZVADFMK	Apoptosis	Caspase	0.957494
LY2603618	CellCycle	Chk	0.889605
CYT997	Cytoskeleton	MicrotubuleAssociated	0.85566
Aprepitant	Others	SubstanceP	0.787771
Valproic acid sodium salt	Others	HDAC	0.56713
ABT263	Apoptosis	Bcl2	0.550158
Temozolomide	DNADamage	DNARNASynthesis	0.499241
Ezetimibe	Metabolism	Cholesterol	0.482268
Sabutoclax	Apoptosis	Bcl2	0.448324
SRuxolitinib	JAKSTAT	JAK	0.448324
Palomid 529	PI3KAktmTOR	mTOR	0.448324
CAL101	PI3KAktmTOR	PI3K	0.397407
Linifanib	ProteinTyrosineKinase	CSF1R	0.312545
Hydroxyurea	DNADamage	DNARNASynthesis	0.210711
Prednisone	EndocrinHormone	GlucocorticoidRecept	0.210711
LDC000067	CellCycle	CDK	0.159794
Aminoglutethimide	EndocrinHormone	Aromatase	0.125849
Zileuton	Immunology	5lipoxygenase	0
Triciribine	DNADamage	Akt	0
GSK690693	PI3KAktmTOR	Akt	0
MK2206 2HCl	PI3KAktmTOR	Akt	0
Crizotinib	ProteinTyrosineKinase	ALK	0
Andarine	EndocrinHormone	AndrogenReceptor	0
Bicalutamide	EndocrinHormone	AndrogenReceptor	0
Ostarine	EndocrinHormone	AndrogenReceptor	0
TAME	CellCycle	APC	0
Anastrozole	EndocrinHormone	Aromatase	0
Exemestane	EndocrinHormone	Aromatase	0
Letrozole	EndocrinHormone	Aromatase	0
KU55933	DNADamage	ATMATR	0
AT9283	CellCycle	AuroraKinase	0
Barasertib	CellCycle	AuroraKinase	0
CYC116	CellCycle	AuroraKinase	0
Danusertib	CellCycle	AuroraKinase	0
ENMD2076	CellCycle	AuroraKinase	0
MLN8237	CellCycle	AuroraKinase	0
SNS314 Mesylate	CellCycle	AuroraKinase	0
VX680	CellCycle	AuroraKinase	0
ABT 263	Mitochondria	BCL-2/-XL	0
ABT 737	Mitochondria	BCL-2/-XL	0
ABT737	Apoptosis	Bcl2	0
TW37	Apoptosis	Bcl2	0
Dasatinib	ProteinTyrosineKinase	BcrAbl	0
Nilotinib	ProteinTyrosineKinase	BcrAbl	0
Ponatinib	ProteinTyrosineKinase	BcrAbl	0
AT7519	CellCycle	CDK	0
Flavopiridol	CellCycle	CDK	0
JNJ7706621	CellCycle	CDK	0
PD 0332991	CellCycle	CDK	0
PHA793887	CellCycle	CDK	0
Roscovitine	CellCycle	CDK	0
SNS032	CellCycle	CDK	0
AZD7762	CellCycle	Chk	0
Axitinib	ProteinTyrosineKinase	cKit	0
Vatalanib 2HCl	ProteinTyrosineKinase	cKit	0
JNJ38877605	ProteinTyrosineKinase	cMet	0
PF04217903	ProteinTyrosineKinase	cMet	0
Celecoxib	Others	COX	0
Abitrexate	Metabolism	DHFR	0
Actinomycin D	Positive Control	DNA synthesis	0
Taxol	Positive Control	DNA synthesis	0
Vincristine sulfate	Positive Control	DNA synthesis	0
Bendamustine HCL	DNADamage	DNARNASynthesis	0
Bleomycin sulfate	DNADamage	DNARNASynthesis	0
Busulfan	DNADamage	DNARNASynthesis	0
Capecitabine	DNADamage	DNARNASynthesis	0
Carmofur	DNADamage	DNARNASynthesis	0
Cisplatin	DNADamage	DNARNASynthesis	0
Cladribine	DNADamage	DNARNASynthesis	0
Dacarbazine	DNADamage	DNARNASynthesis	0
Floxuridine	DNADamage	DNARNASynthesis	0
Fludarabine	DNADamage	DNARNASynthesis	0
Fludarabine Phosphate	DNADamage	DNARNASynthesis	0
Ftorafur	DNADamage	DNARNASynthesis	0
Gemcitabine	DNADamage	DNARNASynthesis	0
Nelarabine	DNADamage	DNARNASynthesis	0
Raltitrexed	DNADamage	DNARNASynthesis	0
Gossypol	Metabolism	DNARNASynthesis	0
Mycophenolate mofetil	Metabolism	DNARNASynthesis	0
Streptozotocin	Others	DNARNASynthesis	0
Azacitidine	Epigenetics	DNMT	0
Decitabine	Epigenetics	DNMT	0
BTZ043 racemate	Others	DprE1	0
Thalidomide	Ubiquitin	E3Ligase	0
Dacomitinib	ProteinTyrosineKinase	EGFR	0
Erlotinib HCl	ProteinTyrosineKinase	EGFR	0
Gefitinib	ProteinTyrosineKinase	EGFR	0
Pelitinib	ProteinTyrosineKinase	EGFR	0
WZ4002	ProteinTyrosineKinase	EGFR	0
Zibotentan	Others	EndothelinReceptor	0
XMD892	MAPK	ERK	0
PF562271	ProteinTyrosineKinase	FAK	0
Dovitinib	ProteinTyrosineKinase	FLT3	0
Tipifarnib	Metabolism	Ftase	0
RO4929097	Others	Gammasecretase	0
Epigallocatechin gallate	Metabolism	GDH	0
CUDC101	Epigenetics	HDAC	0
Entinostat	Epigenetics	HDAC	0
JNJ26481585	Epigenetics	HDAC	0
Mocetinostat	Epigenetics	HDAC	0
PCI24781	Epigenetics	HDAC	0
Romidepsin	Epigenetics	HDAC	0
Santacruzamate A	Epigenetics	HDAC	0
SB939	Epigenetics	HDAC	0
Trichostatin A	Epigenetics	HDAC	0
Vorinostat	Epigenetics	HDAC	0
JNJ 26854165	Ubiquitin	Hdm2	0
Vismodegib	Wnt	Hedgehog	0
IOX1	Epigenetics	HistoneDemethylase	0
Fluvastatin sodium	Metabolism	HMGCoAReductase	0
Elesclomol	Proteotoxic	HSP90	0
Ganetespib	Proteotoxic	HSP90	0
BX795	PI3KAktmTOR	I BIKK	0
BV6	Apoptosis	IAP	0
BMS536924	ProteinTyrosineKinase	IGF1R	0
Linsitinib	ProteinTyrosineKinase	IGF1R	0
Cyt387	JAKSTAT	JAK	0
Ruxolitinib	JAKSTAT	JAK	0
TG101348	JAKSTAT	JAK	0
JNK Inhibitor IX	MAPK	JNK	0
Ispinesib	Cytoskeleton	Kinesin	0
SB 743921	Cytoskeleton	Kinesin	0
Nutlin3	Ubiquitin	Mdm2	0
YH239EE	Ubiquitin	Mdm2	0
AZD6244	MAPK	MEK	0
CI1040	MAPK	MEK	0
GSK1120212	MAPK	MEK	0
PD0325901	MAPK	MEK	0
Refametinib	MAPK	MEK	0
2Methoxyestradiol	Cytoskeleton	MicrotubuleAssociated	0
ABT751	Cytoskeleton	MicrotubuleAssociated	0
Docetaxel	Cytoskeleton	MicrotubuleAssociated	0
Epothilone A	Cytoskeleton	MicrotubuleAssociated	0
Epothilone B	Cytoskeleton	MicrotubuleAssociated	0
INH1	Cytoskeleton	MicrotubuleAssociated	0
Paclitaxel	Cytoskeleton	MicrotubuleAssociated	0
Vincristine	Cytoskeleton	MicrotubuleAssociated	0
Vinorelbine Tartrate	Cytoskeleton	MicrotubuleAssociated	0
AZD8055	PI3KAktmTOR	mTOR	0
Deforolimus	PI3KAktmTOR	mTOR	0
Everolimus	PI3KAktmTOR	mTOR	0
Ku0063794	PI3KAktmTOR	mTOR	0
PI103	PI3KAktmTOR	mTOR	0
Rapamycin	PI3KAktmTOR	mTOR	0
Temsirolimus	PI3KAktmTOR	mTOR	0
WYE354	PI3KAktmTOR	mTOR	0
LY2228820	MAPK	p38MAPK	0
PF3758309	Cytoskeleton	PAK	0
ABT888	DNADamage	PARP	0
AG14361	DNADamage	PARP	0
Iniparib	DNADamage	PARP	0
Olaparib	DNADamage	PARP	0
Rucaparib	DNADamage	PARP	0
Motesanib Diphosphate	ProteinTyrosineKinase	PDGFR	0
Pazopanib	ProteinTyrosineKinase	PDGFR	0
Tivozanib	ProteinTyrosineKinase	PDGFR	0
BKM120	PI3KAktmTOR	PI3K	0
GDC0941	PI3KAktmTOR	PI3K	0
HS173	PI3KAktmTOR	PI3K	0
LY294002	PI3KAktmTOR	PI3K	0
PIK75	PI3KAktmTOR	PI3K	0
PIK93	PI3KAktmTOR	PI3K	0
XL147	PI3KAktmTOR	PI3K	0
ZSTK474	PI3KAktmTOR	PI3K	0
CX6258 HCl	JAKSTAT	Pim	0
BI 2536	CellCycle	PLK	0
BI6727	CellCycle	PLK	0
GSK461364	CellCycle	PLK	0
NMSP937	CellCycle	PLK	0
Rigosertib	CellCycle	PLK	0
Ro3280	CellCycle	PLK	0
Bortezomib	Proteotoxic	Proteasome	0
MLN2238	Proteotoxic	Proteasome	0
MLN9708	Proteotoxic	Proteasome	0
GDC0879	MAPK	Raf	0
Vemurafenib	MAPK	Raf	0
Isotretinoin	Metabolism	RetinoidReceptor	0
Tretinoin	Others	RetinoidReceptor	0
Canagliflozin	Metabolism	SGLT	0
SRT1720	Epigenetics	Sirtuin	0
KX2391	ProteinTyrosineKinase	Src	0
YM155	Apoptosis	Survivin	0
R406	ProteinTyrosineKinase	Syk	0
BIBR 1532	Others	Telomerase	0
SB 431542	TGFbetaSmad	TGFbetaSmad	0
SB 525334	TGFbetaSmad	TGFbetaSmad	0
Lenalidomide	Others	TNFalpha	0
Daunorubicin HCl	DNADamage	Topoisomerase	0
Doxorubicin	DNADamage	Topoisomerase	0
Epirubicin HCl	DNADamage	Topoisomerase	0
Etoposide	DNADamage	Topoisomerase	0
Idarubicin HCl	DNADamage	Topoisomerase	0
Irinotecan	DNADamage	Topoisomerase	0
Irinotecan HCl Trihydrate	DNADamage	Topoisomerase	0
Mitoxantrone	DNADamage	Topoisomerase	0
Topotecan HCl	DNADamage	Topoisomerase	0
Voreloxin	DNADamage	Topoisomerase	0
Dimesna	Others	Urotoxic	0
DMXAA	Others	VDA	0
BIBF1120	ProteinTyrosineKinase	VEGFR	0
Brivanib	ProteinTyrosineKinase	VEGFR	0
Cediranib	ProteinTyrosineKinase	VEGFR	0
E7080	ProteinTyrosineKinase	VEGFR	0
PD173074	ProteinTyrosineKinase	VEGFR	0
Telatinib	ProteinTyrosineKinase	VEGFR	0
Vandetanib	ProteinTyrosineKinase	VEGFR	0
Doxercalciferol	Others	VitaminD	0
MK1775	CellCycle	Wee1	0
XAV939	Wnt	Wntbetacatenin	0
Allopurinol Sodium	Metabolism	XDH	0
Febuxostat	Metabolism	XDH	0
